# Acetic acid is a superior ion pairing modifier for sub-nanogram and single cell proteomics

**DOI:** 10.1101/2023.08.01.551522

**Authors:** Colten D. Eberhard, Benjamin C. Orsburn

## Abstract

A recent study demonstrated a substantial increase in peptide signal and corresponding proteome coverage when employing 0.5% acetic acid (AA) as the ion pairing modifier in place of the 0.1% formic acid traditionally used in shotgun proteomics. In this study, we investigated the effect of modifier in the context of sub-nanogram and single cell proteomics (SCP). We first evaluated a tryptic digest standard down to 20 picograms total load on column on a TIMSTOF SCP system. In line with the previous results, we observed a signal increase when using AA, leading to increased proteome coverage at every peptide load assessed. Relative improvements were more apparent at lower concentrations, with a 20 picogram peptide digest demonstrating a striking 1.8-fold increase to over 2,000 protein groups identified in a 30 minute analysis. Furthermore, we find that this increase in signal can be leveraged to reduce ramp times, leading to 1.7x more scans across each peak and improvements in quantification as measured by %CVs. When evaluating single cancer cells, approximately 13% more peptide groups were identified on average when employing AA in the place of FA. All vendor raw and processed data are available through ProteomeXchange as PXD046002 and PXD051590.

**TOC Graphic:** 
