## Supplemental File 1 for "Acetic acid is a superior ion pairing modifier for sub-nanogram and single cell proteomics"

### Sheet: AceticAcidStudy_run_identificat
RunNr
1	Acetic_100ms_100pg_300nLmin__C11_1_1975.htrms	Acetic_100pg_100ms	1	16604	16002	15347	2630	2688
2	Acetic_100ms_100pg_300nLmin__C11_1_1976.htrms	Acetic_100pg_100ms	2	16594	15979	15301	2598	2651
3	Acetic_100ms_100pg_300nLmin__C12_1_1981.htrms	Acetic_100pg_100ms	3	18679	17899	17725	2788	2848
4	Acetic_100ms_100pg_300nLmin__D1_1_1982.htrms	Acetic_100pg_100ms	4	19828	19000	18379	2814	2874
5	Acetic_100ms_1ng_300nLmin__E4_1_1990.htrms	Acetic_1ng_100ms	1	31105	29469	27486	3112	3191
6	Acetic_100ms_1ng_300nLmin__E4_1_1991.htrms	Acetic_1ng_100ms	2	31057	29456	27410	3116	3199
7	Acetic_100ms_1ng_300nLmin__E4_1_1992.htrms	Acetic_1ng_100ms	3	31247	29627	27522	3113	3195
8	Acetic_100ms_200pg_300nLmin__C11_1_1977.htrms	Acetic_200pg_100ms	1	23015	22062	20705	2948	3018
9	Acetic_100ms_200pg_300nLmin__C11_1_1978.htrms	Acetic_200pg_100ms	2	24469	23365	21790	2992	3071
10	Acetic_100ms_200pg_300nLmin__C12_1_1979.htrms	Acetic_200pg_100ms	3	24823	23576	23241	3049	3125
11	Acetic_100ms_200pg_300nLmin__C12_1_1980.htrms	Acetic_200pg_100ms	4	25079	23829	23561	3054	3130
12	Acetic_100ms_20pg_300nLmin__A5_1_1986.htrms	Acetic_20pg_100ms	1	7997	7805	7653	1768	1812
13	Acetic_100ms_20pg_300nLmin__A6_1_1987.htrms	Acetic_20pg_100ms	2	7958	7748	7481	1752	1803
14	Acetic_100ms_20pg_300nLmin__A7_1_1988.htrms	Acetic_20pg_100ms	3	9680	9423	9078	1973	2015
15	Acetic_100ms_20pg_300nLmin__A8_1_1989.htrms	Acetic_20pg_100ms	4	7095	6941	6702	1663	1706
16	Acetic_100ms_400pg_300nLmin__D1_1_1983.htrms	Acetic_400pg_100ms	1	27127	25744	24778	3059	3141
17	Acetic_100ms_400pg_300nLmin__D2_1_1984.htrms	Acetic_400pg_100ms	2	30391	28842	26718	3089	3173
18	Acetic_100ms_400pg_300nLmin__D2_1_1985.htrms	Acetic_400pg_100ms	3	30778	29192	26980	3100	3180
19	Acetic_Blank_100ms_300nLmin__A1_1_1974.htrms	Blank	1	28	28	27	27	32
20	Acetic_20pg_on_column_300nLmin__A3_1_1960.htrms	Acetic_20pg_166ms	1	9626	9372	9034	2013	2053
21	Acetic_20pg_on_column_300nLmin__A3_1_1961.htrms	Acetic_20pg_166ms	2	8884	8662	8350	1915	1957
22	Acetic_20pg_on_column_300nLmin__A3_1_1962.htrms	Acetic_20pg_166ms	3	9917	9657	9301	2066	2103
23	Acetic_100pg_on_column_300nLmin__C7_1_1955.htrms	Acetic_100pg_166ms	1	18037	17467	16552	2746	2808
24	Acetic_100pg_on_column_300nLmin__C8_1_1956.htrms	Acetic_100pg_166ms	2	17958	17404	16629	2754	2813
25	Acetic_100pg_on_column_300nLmin__C8_1_1957.htrms	Acetic_100pg_166ms	3	18767	18166	17311	2793	2858
26	Acetic_100pg_on_column_300nLmin__C8_1_1958.htrms	Acetic_100pg_166ms	4	18416	17794	16941	2745	2802
27	Acetic_100pg_on_column_300nLmin__C8_1_1959.htrms	Acetic_100pg_166ms	5	18453	17851	16917	2784	2851
28	Acetic_200pg_on_column_300nLmin__C6_1_1950.htrms	Acetic_200pg_166ms	1	17611	17063	16299	2730	2796
29	Acetic_200pg_on_column_300nLmin__C6_1_1951.htrms	Acetic_200pg_166ms	2	23091	22258	20925	3002	3076
30	Acetic_200pg_on_column_300nLmin__C6_1_1952.htrms	Acetic_200pg_166ms	3	24007	23112	21594	3022	3097
31	Acetic_200pg_on_column_300nLmin__C7_1_1953.htrms	Acetic_200pg_166ms	4	23680	22769	21389	3002	3077
32	Acetic_200pg_on_column_300nLmin__C7_1_1954.htrms	Acetic_200pg_166ms	5	24316	23388	21916	3021	3094
33	Acetic_noInject_on_column_300nLmin__A1_1_1948.htrms	Blank	2	108	103	96	78	90
34	Acetic_noInject_on_column_300nLmin__A1_1_1949.htrms	Blank	3	119	116	109	84	98
35	FA_1ng_on_column_300nLmin__E1_1_1941.htrms	FA_1ng	1	28666	27335	25740	3114	3198
36	FA_1ng_on_column_300nLmin__E2_1_1944.htrms	FA_1ng	2	28830	27457	25891	3109	3186
37	FA_1ng_on_column_300nLmin__E2_1_1945.htrms	FA_1ng	3	29403	27963	26285	3112	3192
38	FA_1ng_on_column_300nLmin__E2_1_1946.htrms	FA_1ng	4	30330	28786	26837	3122	3202
39	FA_1ng_on_column_300nLmin__E2_1_1947.htrms	FA_1ng	5	30692	29097	26975	3111	3191
40	FA_20pg_on_column_300nLmin__A1_1_1922.htrms	FA_20pg	1	5128	5010	4896	1400	1436
41	FA_20pg_on_column_300nLmin__A2_1_1923.htrms	FA_20pg	2	5584	5446	5296	1439	1476
42	FA_20pg_on_column_300nLmin__A2_1_1924.htrms	FA_20pg	3	4725	4649	4559	1380	1414
43	FA_100pg_on_column_300nLmin__C3_1_1930.htrms	FA_100pg	1	12218	11920	11497	2332	2379
44	FA_100pg_on_column_300nLmin__C3_1_1931.htrms	FA_100pg	2	12900	12570	12099	2416	2469
45	FA_100pg_on_column_300nLmin__C3_1_1932.htrms	FA_100pg	3	14107	13761	13207	2502	2550
46	FA_100pg_on_column_300nLmin__C3_1_1933.htrms	FA_100pg	4	14015	13669	13104	2480	2538
47	FA_100pg_on_column_300nLmin__C3_1_1934.htrms	FA_100pg	5	13430	13059	12519	2465	2521
48	FA_200pg_on_column_300nLmin__C1_1_1925.htrms	FA_200pg	1	17421	16940	16168	2757	2811
49	FA_200pg_on_column_300nLmin__C1_1_1926.htrms	FA_200pg	2	18268	17757	16938	2827	2893
50	FA_200pg_on_column_300nLmin__C2_1_1927.htrms	FA_200pg	3	18675	18180	17298	2834	2901
51	FA_200pg_on_column_300nLmin__C2_1_1928.htrms	FA_200pg	4	19723	19168	18164	2862	2932
52	FA_200pg_on_column_300nLmin__C2_1_1929.htrms	FA_200pg	5	19511	18957	17977	2890	2953
53	FA_400pg_on_column_300nLmin__C4_1_1935.htrms	FA_400pg	1	25653	24733	23151	3079	3159
54	FA_400pg_on_column_300nLmin__C4_1_1936.htrms	FA_400pg	2	26092	25098	23491	3070	3157
55	FA_400pg_on_column_300nLmin__C5_1_1937.htrms	FA_400pg	3	26744	25672	23992	3075	3153
56	FA_400pg_on_column_300nLmin__C5_1_1938.htrms	FA_400pg	4	27101	26010	24284	3094	3174
57	FA_noInject_on_column_300nLmin__A1_1_1939.htrms	Blank	4	162	155	144	97	110
58	FA_noInject_on_column_300nLmin__A1_1_1940.htrms	Blank	5	0	0	0	0	0
59	FA_noInject_on_column_300nLmin__A1_1_1942.htrms	Blank	6	490	449	420	287	303
60	FA_noInject_on_column_300nLmin__A1_1_1943.htrms	Blank	7	191	182	170	114	130
61
62
63
64
65
66
67
68
69
70
71
72
73
74
75
76
77
78
79
80
81
82
83
84
85
86
87
88
89
90
91
92
					R

### Sheet: Serial dilutions
FileName	Modifier	Ramp time	Concentration	Precursors	ModifiedSequences	Peptides	ProteinGroups	Proteins
Acetic_100ms_1ng_300nLmin__E4_1_1990.htrms	Acetic acid	100 ms	1 ng	31105	29469	27486	3112	3191
Acetic_100ms_1ng_300nLmin__E4_1_1991.htrms	Acetic acid	100 ms	1 ng	31057	29456	27410	3116	3199
Acetic_100ms_1ng_300nLmin__E4_1_1992.htrms	Acetic acid	100 ms	1 ng	31247	29627	27522	3113	3195
FA_1ng_on_column_300nLmin__E1_1_1941.htrms	Formic acid	166 ms	1 ng	28666	27335	25740	3114	3198
FA_1ng_on_column_300nLmin__E2_1_1944.htrms	Formic acid	166 ms	1 ng	28830	27457	25891	3109	3186
FA_1ng_on_column_300nLmin__E2_1_1945.htrms	Formic acid	166 ms	1 ng	29403	27963	26285	3112	3192
FA_1ng_on_column_300nLmin__E2_1_1946.htrms	Formic acid	166 ms	1 ng	30330	28786	26837	3122	3202
FA_1ng_on_column_300nLmin__E2_1_1947.htrms	Formic acid	166 ms	1 ng	30692	29097	26975	3111	3191
Acetic_100ms_100pg_300nLmin__C11_1_1975.htrms	Acetic acid	100 ms	100 pg	16604	16002	15347	2630	2688
Acetic_100ms_100pg_300nLmin__C11_1_1976.htrms	Acetic acid	100 ms	100 pg	16594	15979	15301	2598	2651
Acetic_100ms_100pg_300nLmin__C12_1_1981.htrms	Acetic acid	100 ms	100 pg	18679	17899	17725	2788	2848
Acetic_100ms_100pg_300nLmin__D1_1_1982.htrms	Acetic acid	100 ms	100 pg	19828	19000	18379	2814	2874
Acetic_100pg_on_column_300nLmin__C7_1_1955.htrms	Acetic acid	166 ms	100 pg	18037	17467	16552	2746	2808
Acetic_100pg_on_column_300nLmin__C8_1_1956.htrms	Acetic acid	166 ms	100 pg	17958	17404	16629	2754	2813
Acetic_100pg_on_column_300nLmin__C8_1_1957.htrms	Acetic acid	166 ms	100 pg	18767	18166	17311	2793	2858
Acetic_100pg_on_column_300nLmin__C8_1_1958.htrms	Acetic acid	166 ms	100 pg	18416	17794	16941	2745	2802
Acetic_100pg_on_column_300nLmin__C8_1_1959.htrms	Acetic acid	166 ms	100 pg	18453	17851	16917	2784	2851
FA_100pg_on_column_300nLmin__C3_1_1930.htrms	Formic acid	166 ms	100 pg	12218	11920	11497	2332	2379
FA_100pg_on_column_300nLmin__C3_1_1931.htrms	Formic acid	166 ms	100 pg	12900	12570	12099	2416	2469
FA_100pg_on_column_300nLmin__C3_1_1932.htrms	Formic acid	166 ms	100 pg	14107	13761	13207	2502	2550
FA_100pg_on_column_300nLmin__C3_1_1933.htrms	Formic acid	166 ms	100 pg	14015	13669	13104	2480	2538
FA_100pg_on_column_300nLmin__C3_1_1934.htrms	Formic acid	166 ms	100 pg	13430	13059	12519	2465	2521
Acetic_100ms_20pg_300nLmin__A5_1_1986.htrms	Acetic acid	100 ms	20 pg	7997	7805	7653	1768	1812
Acetic_100ms_20pg_300nLmin__A6_1_1987.htrms	Acetic acid	100 ms	20 pg	7958	7748	7481	1752	1803
Acetic_100ms_20pg_300nLmin__A7_1_1988.htrms	Acetic acid	100 ms	20 pg	9680	9423	9078	1973	2015
Acetic_100ms_20pg_300nLmin__A8_1_1989.htrms	Acetic acid	100 ms	20 pg	7095	6941	6702	1663	1706
Acetic_20pg_on_column_300nLmin__A3_1_1960.htrms	Acetic acid	166 ms	20 pg	9626	9372	9034	2013	2053
Acetic_20pg_on_column_300nLmin__A3_1_1961.htrms	Acetic acid	166 ms	20 pg	8884	8662	8350	1915	1957
Acetic_20pg_on_column_300nLmin__A3_1_1962.htrms	Acetic acid	166 ms	20 pg	9917	9657	9301	2066	2103
FA_20pg_on_column_300nLmin__A1_1_1922.htrms	Formic acid	166 ms	20 pg	5128	5010	4896	1400	1436
FA_20pg_on_column_300nLmin__A2_1_1923.htrms	Formic acid	166 ms	20 pg	5584	5446	5296	1439	1476
FA_20pg_on_column_300nLmin__A2_1_1924.htrms	Formic acid	166 ms	20 pg	4725	4649	4559	1380	1414
Acetic_100ms_200pg_300nLmin__C11_1_1977.htrms	Acetic acid	100 ms	200 pg	23015	22062	20705	2948	3018
Acetic_100ms_200pg_300nLmin__C11_1_1978.htrms	Acetic acid	100 ms	200 pg	24469	23365	21790	2992	3071
Acetic_100ms_200pg_300nLmin__C12_1_1979.htrms	Acetic acid	100 ms	200 pg	24823	23576	23241	3049	3125
Acetic_100ms_200pg_300nLmin__C12_1_1980.htrms	Acetic acid	100 ms	200 pg	25079	23829	23561	3054	3130
Acetic_200pg_on_column_300nLmin__C6_1_1950.htrms	Acetic acid	166 ms	200 pg	17611	17063	16299	2730	2796
Acetic_200pg_on_column_300nLmin__C6_1_1951.htrms	Acetic acid	166 ms	200 pg	23091	22258	20925	3002	3076
Acetic_200pg_on_column_300nLmin__C6_1_1952.htrms	Acetic acid	166 ms	200 pg	24007	23112	21594	3022	3097
Acetic_200pg_on_column_300nLmin__C7_1_1953.htrms	Acetic acid	166 ms	200 pg	23680	22769	21389	3002	3077
Acetic_200pg_on_column_300nLmin__C7_1_1954.htrms	Acetic acid	166 ms	200 pg	24316	23388	21916	3021	3094
FA_200pg_on_column_300nLmin__C1_1_1925.htrms	Formic acid	166 ms	200 pg	17421	16940	16168	2757	2811
FA_200pg_on_column_300nLmin__C1_1_1926.htrms	Formic acid	166 ms	200 pg	18268	17757	16938	2827	2893
FA_200pg_on_column_300nLmin__C2_1_1927.htrms	Formic acid	166 ms	200 pg	18675	18180	17298	2834	2901
FA_200pg_on_column_300nLmin__C2_1_1928.htrms	Formic acid	166 ms	200 pg	19723	19168	18164	2862	2932
FA_200pg_on_column_300nLmin__C2_1_1929.htrms	Formic acid	166 ms	200 pg	19511	18957	17977	2890	2953
200pg_K562_formic_7_26_2023_D3_1_2027.d	Formic acid	166 ms	200 pg	23145	22158	21363	2954	3029
Acetic_100ms_400pg_300nLmin__D1_1_1983.htrms	Acetic acid	100 ms	400 pg	27127	25744	24778	3059	3141
Acetic_100ms_400pg_300nLmin__D2_1_1984.htrms	Acetic acid	100 ms	400 pg	30391	28842	26718	3089	3173
Acetic_100ms_400pg_300nLmin__D2_1_1985.htrms	Acetic acid	100 ms	400 pg	30778	29192	26980	3100	3180
Acetic_Blank_100ms_300nLmin__A1_1_1974.htrms	Acetic acid	166 ms	400 pg	28	28	27	27	32
FA_400pg_on_column_300nLmin__C4_1_1935.htrms	Formic acid	166 ms	400 pg	25653	24733	23151	3079	3159
FA_400pg_on_column_300nLmin__C4_1_1936.htrms	Formic acid	166 ms	400 pg	26092	25098	23491	3070	3157
FA_400pg_on_column_300nLmin__C5_1_1937.htrms	Formic acid	166 ms	400 pg	26744	25672	23992	3075	3153
FA_400pg_on_column_300nLmin__C5_1_1938.htrms	Formic acid	166 ms	400 pg	27101	26010	24284	3094	3174
Acetic_noInject_on_column_300nLmin__A1_1_1948.htrms	Acetic acid	166 ms	Blank	108	103	96	78	90
Acetic_noInject_on_column_300nLmin__A1_1_1949.htrms	Acetic acid	166 ms	Blank	119	116	109	84	98
FA_noInject_on_column_300nLmin__A1_1_1939.htrms	Formic acid	166 ms	Blank	162	155	144	97	110
FA_noInject_on_column_300nLmin__A1_1_1940.htrms	Formic acid	166 ms	Blank	0	0	0	0	0
FA_noInject_on_column_300nLmin__A1_1_1942.htrms	Formic acid	166 ms	Blank	490	449	420	287	303
FA_noInject_on_column_300nLmin__A1_1_1943.htrms	Formic acid	166 ms	Blank	191	182	170	114	130

### Sheet: Single Cells
FileName	Modifier	Ramp time	Precursors	ModifiedSequences	Peptides	ProteinGroups	Proteins
H358_30min_diaPASEF_AC__A11_1_3199.htrms	Acetic acid	166ms	6154	5666	5403	869	919
H358_30min_diaPASEF_AC__A11_1_3204.htrms	Acetic acid	166ms	818	746	708	159	180
H358_30min_diaPASEF_AC__A12_1_3185.htrms	Acetic acid	166ms	6098	5637	5384	877	926
H358_30min_diaPASEF_AC__A12_1_3205.htrms	Acetic acid	166ms	5906	5436	5205	843	890
H358_30min_diaPASEF_AC__B11_1_3186.htrms	Acetic acid	166ms	6260	5773	5504	883	934
H358_30min_diaPASEF_AC__B11_1_3206.htrms	Acetic acid	166ms	6173	5681	5386	870	919
H358_30min_diaPASEF_AC__B12_1_3187.htrms	Acetic acid	166ms	6314	5822	5611	885	937
H358_30min_diaPASEF_AC__C11_1_3188.htrms	Acetic acid	166ms	5621	5169	4954	848	894
H358_30min_diaPASEF_AC__C12_1_3189.htrms	Acetic acid	166ms	6024	5547	5331	869	921
H358_30min_diaPASEF_AC__D11_1_3190.htrms	Acetic acid	166ms	5857	5383	5155	865	915
H358_30min_diaPASEF_AC__D12_1_3191.htrms	Acetic acid	166ms	6089	5604	5392	863	914
H358_30min_diaPASEF_AC__E11_1_3192.htrms	Acetic acid	166ms	5951	5462	5253	859	911
H358_30min_diaPASEF_AC__E12_1_3193.htrms	Acetic acid	166ms	6440	5917	5648	889	938
H358_30min_diaPASEF_AC__F11_1_3194.htrms	Acetic acid	166ms	5358	4944	4844	832	880
H358_30min_diaPASEF_AC__F12_1_3195.htrms	Acetic acid	166ms	6244	5745	5496	883	935
H358_30min_diaPASEF_AC__G11_1_3196.htrms	Acetic acid	166ms	5712	5258	5081	853	904
H358_30min_diaPASEF_AC__G12_1_3197.htrms	Acetic acid	166ms	5388	4953	4757	813	859
H358_30min_diaPASEF_AC__H11_1_3198.htrms	Acetic acid	166ms	6013	5522	5322	863	913
H358_30min_diaPASEF_AC__H12_1_3184.htrms	Acetic acid	166ms	6310	5784	5593	873	924
H358_30min_diaPASEF_FA__A11_1_3209.htrms	Formic acid	166ms	5134	4770	4710	853	902
H358_30min_diaPASEF_FA__A12_1_3210.htrms	Formic acid	166ms	5217	4857	4692	850	903
H358_30min_diaPASEF_FA__B11_1_3211.htrms	Formic acid	166ms	4852	4522	4472	826	872
H358_30min_diaPASEF_FA__B12_1_3212.htrms	Formic acid	166ms	5703	5289	5140	864	915
H358_30min_diaPASEF_FA__C11_1_3213.htrms	Formic acid	166ms	5803	5315	5234	872	920
H358_30min_diaPASEF_FA__C12_1_3214.htrms	Formic acid	166ms	5827	5409	5224	886	935
H358_30min_diaPASEF_FA__D11_1_3215.htrms	Formic acid	166ms	4973	4631	4579	837	884
H358_30min_diaPASEF_FA__D12_1_3216.htrms	Formic acid	166ms	4030	3744	3685	755	796
H358_30min_diaPASEF_FA__E11_1_3217.htrms	Formic acid	166ms	5218	4851	4789	849	896
H358_30min_diaPASEF_FA__E12_1_3218.htrms	Formic acid	166ms	5775	5347	5253	879	930
H358_30min_diaPASEF_FA__F11_1_3219.htrms	Formic acid	166ms	5068	4709	4656	853	901
H358_30min_diaPASEF_FA__F12_1_3220.htrms	Formic acid	166ms	5287	4911	4847	849	898
H358_30min_diaPASEF_FA__G11_1_3221.htrms	Formic acid	166ms	4989	4627	4565	831	879
H358_30min_diaPASEF_FA__G12_1_3222.htrms	Formic acid	166ms	3280	3055	3013	671	713
H358_30min_diaPASEF_FA__H11_1_3223.htrms	Formic acid	166ms	5346	4956	4890	862	909
H358_30min_diaPASEF_FA__H12_1_3224.htrms	Formic acid	166ms	5858	5421	5227	875	930
H358_30min_diaPASEF_AC_Blank1_H10_1_3202.htrms	Acetic acid	166ms	666	646	627	232	261
H358_30min_diaPASEF_AC_Blank1_H8_1_3200.htrms	Acetic acid	166ms	656	631	606	222	247
H358_30min_diaPASEF_AC_Blank1_H9_1_3201.htrms	Acetic acid	166ms	353	346	338	129	152
H358_30min_diaPASEF_AC_Blank__A10_1_3183.htrms	Acetic acid	166ms	13	13	13	8	8
H358_30min_diaPASEF_AC_Blank__A8_1_3181.htrms	Acetic acid	166ms	165	155	151	72	81
H358_30min_diaPASEF_AC_Blank__A9_1_3182.htrms	Acetic acid	166ms	254	243	237	96	115
H358_30min_diaPASEF_FA_Blank1_H10_1_3180.htrms	Formic acid	166ms	4	4	4	4	4
H358_30min_diaPASEF_FA_Blank1_H8_1_3178.htrms	Formic acid	166ms	0	0	0	0	0
H358_30min_diaPASEF_FA_Blank1_H8_1_3225.htrms	Formic acid	166ms	350	340	332	150	172
H358_30min_diaPASEF_FA_Blank1_H9_1_3179.htrms	Formic acid	166ms	3	3	3	3	3
H358_30min_diaPASEF_FA_Blank1_H9_1_3226.htrms	Formic acid	166ms	727	707	694	238	268
H358_30min_diaPASEF_FA_Blank__A8_1_3207.htrms	Formic acid	166ms	626	607	594	189	214
H358_30min_diaPASEF_FA_Blank__A9_1_3208.htrms	Formic acid	166ms	631	603	590	191	218
H358_Acetic_6x3_100ms__A11_1_3273.htrms	Acetic acid	100ms	4239	3869	3804	724	771
H358_Acetic_6x3_100ms__A12_1_3274.htrms	Acetic acid	100ms	4448	4093	4010	744	791
H358_Acetic_6x3_100ms__B11_1_3275.htrms	Acetic acid	100ms	456	420	398	181	197
H358_Acetic_6x3_100ms__B12_1_3276.htrms	Acetic acid	100ms	3041	2843	2784	603	638
H358_Acetic_6x3_100ms__C11_1_3277.htrms	Acetic acid	100ms	3161	2982	2934	639	679
H358_Acetic_6x3_100ms__C12_1_3278.htrms	Acetic acid	100ms	5117	4699	4578	795	844
H358_Acetic_6x3_100ms__D11_1_3279.htrms	Acetic acid	100ms	3909	3659	3617	736	778
H358_Acetic_6x3_100ms__D12_1_3280.htrms	Acetic acid	100ms	3406	3207	3157	680	719
H358_Acetic_6x3_100ms__E11_1_3281.htrms	Acetic acid	100ms	4277	3990	3898	770	817
H358_Acetic_6x3_100ms__E12_1_3282.htrms	Acetic acid	100ms	4727	4398	4348	805	854
H358_Acetic_6x3_100ms__F11_1_3283.htrms	Acetic acid	100ms	4549	4250	4207	787	835
H358_Acetic_6x3_100ms__F12_1_3284.htrms	Acetic acid	100ms	4717	4341	4270	775	820
H358_Acetic_6x3_100ms__G11_1_3285.htrms	Acetic acid	100ms	581	532	514	160	181
H358_Acetic_6x3_100ms__G12_1_3286.htrms	Acetic acid	100ms	4670	4362	4299	794	838
H358_Acetic_6x3_100ms__H11_1_3287.htrms	Acetic acid	100ms	4944	4588	4466	803	850
H358_Acetic_6x3_100ms__H12_1_3288.htrms	Acetic acid	100ms	4752	4435	4310	777	822
H358_Acetic_6x3_100ms_Blank_A8_1_3289.htrms	Acetic acid	100ms	208	204	197	91	107
H358_Acetic_6x3_100ms_Blank_A9_1_3271.htrms	Acetic acid	100ms	17	17	17	11	11
H358_Acetic_6x3_100ms_Blank_A10_1_3272.htrms	Acetic acid	100ms	533	512	499	188	213
H358_FA_6x3_100ms__A11_1_3310.htrms	Formic acid	100ms	188	183	181	73	87
H358_FA_6x3_100ms__A12_1_3311.htrms	Formic acid	100ms	4144	3951	3861	751	795
H358_FA_6x3_100ms__B11_1_3312.htrms	Formic acid	100ms	2174	2045	1998	532	569
H358_FA_6x3_100ms__B12_1_3313.htrms	Formic acid	100ms	5226	4911	4757	824	872
H358_FA_6x3_100ms__C11_1_3314.htrms	Formic acid	100ms	3533	3358	3303	721	764
H358_FA_6x3_100ms__C12_1_3315.htrms	Formic acid	100ms	3778	3651	3616	745	785
H358_FA_6x3_100ms__D11_1_3316.htrms	Formic acid	100ms	385	367	359	119	138
H358_FA_6x3_100ms__D12_1_3317.htrms	Formic acid	100ms	3427	3288	3262	709	749
H358_FA_6x3_100ms__E11_1_3318.htrms	Formic acid	100ms	268	260	255	72	85
H358_FA_6x3_100ms__E12_1_3319.htrms	Formic acid	100ms	3954	3779	3750	744	784
H358_FA_6x3_100ms__F11_1_3320.htrms	Formic acid	100ms	3683	3508	3456	730	773
H358_FA_6x3_100ms__F12_1_3321.htrms	Formic acid	100ms	4480	4277	4208	784	828
H358_FA_6x3_100ms__G11_1_3322.htrms	Formic acid	100ms	309	298	295	95	114
H358_FA_6x3_100ms__G12_1_3323.htrms	Formic acid	100ms	3839	3594	3475	692	730
H358_FA_6x3_100ms__H11_1_3324.htrms	Formic acid	100ms	2505	2399	2315	572	607
H358_FA_6x3_100ms__H12_1_3325.htrms	Formic acid	100ms	3562	3395	3328	703	744
H358_FA_6x3_100ms_Blank_A8_1_3309.htrms	Formic acid	100ms	290	275	253	104	123
H358_FA_6x3_100ms_Blank_A9_1_3326.htrms	Formic acid	100ms	57	56	56	25	38
H358_FA_6x3_100ms_Blank_A10_1_3327.htrms	Formic acid	100ms	12	12	12	8	9
0203_formic_acid_166msx3_A11_1_2021.htrms	Formic acid	166ms	36	36	36	15	17
0203_formic_acid_166msx3_B12_1_2024.d	Formic acid	166ms	1241	1232	1225	500	519
0203_formic_acid_166msx3_A12_1_2022.d	Formic acid	166ms	1014	1003	995	449	465
0203_formic_acid_166msx3_B11_1_2023.d	Formic acid	166ms	375	372	369	200	209
0203_acetic_acid_166msx3_C11_1_2028.d	Acetic acid	166ms	3024	2982	2974	1013	1037
0203_acetic_acid_166msx3_C12_1_2029.d	Acetic acid	166ms	1921	1892	1885	710	730
0203_acetic_acid_166msx3_D11_1_2030.d	Acetic acid	166ms	1484	1464	1455	593	612
0203_acetic_acid_166msx3_D12_1_2031.d	Acetic acid	166ms	2965	2925	2915	1036	1061
0203_acetic_acid_166msx3_E11_1_2032.d	Acetic acid	166ms	50	48	48	22	26
0203_acetic_acid_166msx3_E12_1_2033.d	Acetic acid	166ms	3046	3012	2984	971	992
0203_Acetic_100ms_F11_1_2034.d	Acetic acid	100ms	33	33	32	14	16
0203_Acetic_100ms_F12_1_2035.d	Acetic acid	100ms	3866	3796	3781	1098	1125
0203_Acetic_100ms_G11_1_2036.d	Acetic acid	100ms	2752	2708	2701	876	899
0203_Acetic_100ms_G12_1_2037.d	Acetic acid	100ms	1423	1408	1400	520	540
0203_Acetic_100ms_H12_1_2039.d	Acetic acid	100ms	0	0	0	0	0
0203_Acetic_100ms_H11_1_2038.d	Acetic acid	100ms	2172	2144	2132	770	793
0203_Acetic_100ms_F11_1_2034.d	Acetic acid	100ms	33	33	32	14	16
0203_Acetic_100ms_F12_1_2035.d	Acetic acid	100ms	3866	3796	3781	1098	1125
0203_Acetic_100ms_G11_1_2036.d	Acetic acid	100ms	2752	2708	2701	876	899
0203_Acetic_100ms_G12_1_2037.d	Acetic acid	100ms	1423	1408	1400	520	540
SW620_acetic_acid_166msx3_H2_1_2010.d	Acetic acid	166ms	65	63	63	32	42
SW620_acetic_acid_166msx3_H3_1_2011.d	Acetic acid	166ms	1878	1845	1841	644	665
SW620_acetic_acid_166msx3_H4_1_2012.d	Acetic acid	166ms	1093	1080	1072	402	421
SW620_acetic_acid_166msx3_H5_1_2013.d	Acetic acid	166ms	955	949	947	392	411
SW620_acetic_acid_166msx3_H6_1_2014.d	Acetic acid	166ms	1872	1841	1828	637	658
SW620_formic_acid_166msx3_H7_1_2015.d	Formic acid	166ms	222	218	216	91	104
SW620_formic_acid_166msx3_H8_1_2016.d	Formic acid	166ms	1235	1223	1219	515	534
SW620_formic_acid_166msx3_H9_1_2017.d	Formic acid	166ms	652	643	641	338	356
SW620_formic_acid_166msx3_H10_1_2018.d	Formic acid	166ms	28	28	28	18	20
SW620_formic_acid_166msx3_H11_1_2019.d	Formic acid	166ms	580	574	567	251	271
SW620_formic_acid_166msx3_H12_1_2020.d	Formic acid	166ms	370	365	362	182	200
